# SAM-DNMT3A, a strategy for induction of genome-wide DNA methylation, identifies DNA methylation as a vulnerability in ER-positive breast cancers

**DOI:** 10.1101/2024.01.16.575955

**Authors:** Mahnaz Hosseinpour, Luis Malaver-Ortega, Laura Perlaza-Jimenez, Jihoon E. Joo, Ling Liu, Elizabeth C. Caldon, Pierre-Antoine Dugué, James G. Dowty, Melissa C. Southey, Joseph Rosenbluh

## Abstract

DNA methylation is an epigenetic mark that plays a critical role in regulation of gene expression. DNA methylase (DNMT) inhibitors, inhibit global DNA methylation, and have been a key tool in studies of DNA methylation in healthy or disease conditions. A major bottleneck is the lack of tools to induce global DNA methylation. Here, we engineered a CRISPR based approach, that was initially designed, to enable site specific DNA methylation. Using the synergistic activation mediator (SAM) system, we unexpectedly found that regardless of the targeted sequence any sgRNA induced global genome-wide DNA methylation. We termed this new method SAM-DNMT3A and show that induction of global DNA methylation is a unique vulnerability in ER-positive breast cancer suggesting a therapeutic approach. Our findings highlight the need of caution when using CRISPR based approaches for inducing DNA methylation and demonstrate a new method for global induction of DNA methylation.
