## Supplementary Table S3 for "SAM-DNMT3A, a strategy for induction of genome-wide DNA methylation, identifies DNA methylation as a vulnerability in ER-positive breast cancers"

### Sheet: Info
Supplementary Table S3: Primers and sgRNA sequences used in this study.

### Sheet: Supp_Table_S3
Primer name	Seq	Target	Used for
FPP7-DNMT3A	AGAGGAAGGTGGCGGCCGCTAACCACGACCAGGAATTTGACCC	dCas9-DNMT3A	Generation of DNMT3A with PP7-NLS (DNMT3A-T2A-PP7)
RT2A-Vector	TCCGGTGGATCTGTGGTACCTGGGCCAGGATTCTCCTCGACG	dCas9-DNMT3A	Generation of DNMT3A with PP7-NLS (DNMT3A-T2A-PP7)
FPP7-DNMT3A	AGAGGAAGGTGGCGGCCGCTAACCACGACCAGGAATTTGACCC	DNMT3A-T2A-PP7	Introduction of a point mutation (CGTGTC) at ESP3I cut site in DNMT3A (PCR1)
3A_mut_Rv	AGCGGCTCATGTTGGACACGTCAGTATAGTGGACTG	DNMT3A-T2A-PP7	Introduction of a point mutation (CGTGTC) at ESP3I cut site in DNMT3A (PCR1)
3A_mut_Fw	CAGTCCACTATACTGACGTGTCCAACATGAGCCGCT	DNMT3A-T2A-PP7	Introduction of a point mutation (CGTGTC) at ESP3I cut site in DNMT3A (PCR2)
RT2A-Vector	TCCGGTGGATCTGTGGTACCTGGGCCAGGATTCTCCTCGACG	DNMT3A-T2A-PP7	Introduction of a point mutation (CGTGTC) at ESP3I cut site in DNMT3A (PCR2)
FPP7-DNMT3A	AGAGGAAGGTGGCGGCCGCTAACCACGACCAGGAATTTGACCC	Products of PCR1 and PC2	Introduction of a point mutation (CGTGTC) at ESP3I cut site in DNMT3A
RT2A-Vector	TCCGGTGGATCTGTGGTACCTGGGCCAGGATTCTCCTCGACG	Products of PCR1 and PC2	Introduction of a point mutation (CGTGTC) at ESP3I cut site in DNMT3A
sgRNA-BRCA1-CpG1	CACCGAAATTAAAACTGCGACTGCG	BRCA1	Forward oligo in oligocloning of sgRNA
sgRNA-BRCA1-CpG1	AAACCGCAGTCGCAGTTTTAATTTC	BRCA1	Reverse oligo in oligocloning of sgRNA
sgRNA-BRCA1-CpG2	CACCGTCCGTGGCAACGGAAAAGCG	BRCA1	Forward oligo in oligocloning of sgRNA
sgRNA-BRCA1-CpG2	AAACCGCTTTTCCGTTGCCACGGAC	BRCA1	Reverse oligo in oligocloning of sgRNA
sgRNA-BRCA1-CpG3	CACCGTCCGTTGCCACGGAAACCAA	BRCA1	Forward oligo in oligocloning of sgRNA
sgRNA-BRCA1-CpG3	AAACTTGGTTTCCGTGGCAACGGAC	BRCA1	Reverse oligo in oligocloning of sgRNA
sgRNA-BRCA1-CpG4	CACCGCGCTGAGACTTCCTGGACGG	BRCA1	Forward oligo in oligocloning of sgRNA
sgRNA-BRCA1-CpG4	AAACCCGTCCAGGAAGTCTCAGCGC	BRCA1	Reverse oligo in oligocloning of sgRNA
sgRNA-BRCA1-CpG5	CACCGCCCCTTGGTTTCCGTGGCAA	BRCA1	Forward oligo in oligocloning of sgRNA
sgRNA-BRCA1-CpG5	AAACTTGCCACGGAAACCAAGGGGC	BRCA1	Reverse oligo in oligocloning of sgRNA
sgRNA-PTEN-CPG1	CACCGAGCCAAGCGGCGGCAGAGCG	PTEN	Forward oligo in oligocloning of sgRNA
sgRNA-PTEN-CPG1	AAACCGCTCTGCCGCCGCTTGGCTC	PTEN	Reverse oligo in oligocloning of sgRNA
sgRNA-PTEN-CPG2	CACCGCCGCCGCAGCAGCCATTACC	PTEN	Forward oligo in oligocloning of sgRNA
sgRNA-PTEN-CPG2	AAACGGTAATGGCTGCTGCGGCGGC	PTEN	Reverse oligo in oligocloning of sgRNA
sgRNA-PTEN-CPG3	CACCGTCTGGCTGCTGAGGAGAAGC	PTEN	Forward oligo in oligocloning of sgRNA
sgRNA-PTEN-CPG3	AAACGCTTCTCCTCAGCAGCCAGAC	PTEN	Reverse oligo in oligocloning of sgRNA
sgRNA-PTEN-CPG4	CACCGCGGCGGCGGCTGGCACATCC	PTEN	Forward oligo in oligocloning of sgRNA
sgRNA-PTEN-CPG4	AAACGGATGTGCCAGCCGCCGCCGC	PTEN	Reverse oligo in oligocloning of sgRNA
sgRNA-PTEN-CPG5	CACCGCGCCGGCGGAGGCAGCCGTT	PTEN	Forward oligo in oligocloning of sgRNA
sgRNA-PTEN-CPG5	AAACAACGGCTGCCTCCGCCGGCGC	PTEN	Reverse oligo in oligocloning of sgRNA
sgRNA-NF1-CPG1	CACCGTGTGGGGAGACGGCGCTAGT	NF1	Forward oligo in oligocloning of sgRNA
sgRNA-NF1-CPG1	AAACACTAGCGCCGTCTCCCCACAC	NF1	Reverse oligo in oligocloning of sgRNA
sgRNA-NF1-CPG2	CACCGCTTCCGGTGGGGTGTCATGG	NF1	Forward oligo in oligocloning of sgRNA
sgRNA-NF1-CPG2	AAACCCATGACACCCCACCGGAAGC	NF1	Reverse oligo in oligocloning of sgRNA
sgRNA-NF1-CPG3	CACCGCTCGCTCGCGCTCCCTCTCC	NF1	Forward oligo in oligocloning of sgRNA
sgRNA-NF1-CPG3	AAACGGAGAGGGAGCGCGAGCGAGC	NF1	Reverse oligo in oligocloning of sgRNA
sgRNA-NF1-CPG4	CACCGGGCGCGGGCGCATGCGCGGC	NF1	Forward oligo in oligocloning of sgRNA
sgRNA-NF1-CPG4	AAACGCCGCGCATGCGCCCGCGCCC	NF1	Reverse oligo in oligocloning of sgRNA
sgRNA-NF1-CPG5	CACCGTAGATGACGTCACCTCCAGG	NF1	Forward oligo in oligocloning of sgRNA
sgRNA-NF1-CPG5	AAACCCTGGAGGTGACGTCATCTAC	NF1	Reverse oligo in oligocloning of sgRNA
BRCA1-F	TTGTTGTTTAGCGGTAGTTTTTTGGTT	BRCA1	Pyrosequencing
BRCA1-R-Btn	AACCTATCCCCCGTCCAAAAA	BRCA1	Pyrosequencing
BRCA1-S	GGTAGTTTTTTGGTTT	BRCA1	Pyrosequencing
PTEN-F1	TTTGTTATTATTTTTAGGGTTGGGA	PTEN	Pyrosequencing
PTEN-R1-Btn	CTTCTCCTCAACAACCAAAAAC	PTEN	Pyrosequencing
PTEN-S1	GTTATTATTTTTAGGGTTGGGAA	PTEN	Pyrosequencing
PTEN-S2	GGATTAGGGTAGGTTTTAAATT	PTEN	Pyrosequencing
PTEN-F3-Btn	GTTGGTTTTTTTTTTTTTATTGTTTTTAAT	PTEN	Pyrosequencing
PTEN -R3	CTCTAAACTTAACCATAACTAATACCCC	PTEN	Pyrosequencing
PTEN -S3	CTCTACCCCCCCTTAACTCTAA	PTEN	Pyrosequencing
PTEN -F4	TTGTTAGGTTTTTGGTTGTTGAG	PTEN	Pyrosequencing
PTEN -R4-Btn	AACTACTAATAACCAAACTTCTTCTACAAA	PTEN	Pyrosequencing
PTEN -S4	AACTACTAATAACCAAACTTCTTCTACAAA	PTEN	Pyrosequencing
NF1-F1	TGGATGTTTTAGGGTTAGTTTTGGTAT	NF1	Pyrosequencing
NF1-R1-Btn	AACACCCCACCCAAAATAAAATCCTTT	NF1	Pyrosequencing
NF1-S1	TTTTGGTATTAGTTAGTTGAGTTTA	NF1	Pyrosequencing
NF1-S2	GGAGGATTAGTTTTTTTATTAATGA	NF1	Pyrosequencing
NF1-F3-Btn	GGATGTTTTAGGGTTAGTTTTGGTATT	NF1	Pyrosequencing
NF1-R3	ACCCCAAAAAAAAAAAAAACCTCTTAAT	NF1	Pyrosequencing
NF1-S3	CTTAATCCCTCTCCCCACT	NF1	Pyrosequencing
GAPDH-Fw	GAACGGGAAGCTTGTCATCAA	GAPDH	qPCR
GAPDH-Rv	CTAAGCAGTTGGTGGTGCAG	GAPDH	qPCR
BRCA1-Fw	GTAGCCCCTTGGTTTCCGTG	BRCA1	qPCR
BRCA1-Rv	CGCGCAGTCGCAGTTTTAAT	BRCA1	qPCR
PTEN-Fw	TTCGTCTTCTCCCCATTCCG	PTEN	qPCR
PTEN-Rv	CTGGATGGTTGCAGCGACT	PTEN	qPCR
NF1-Fw	CCAGCGCCAGTCTAGGTGAG	NF1	qPCR
NF1-Rv	TCATCTAACTCCTCTGGGCCG	NF1	qPCR
